# *De novo* phytosterol synthesis in animals

**DOI:** 10.1101/2022.04.22.489198

**Authors:** Dolma Michellod, Tanja Bien, Daniel Birgel, Marlene Jensen, Manuel Kleiner, Sarah Fearn, Caroline Zeidler, Harald R Gruber-Vodicka, Nicole Dubilier, Manuel Liebeke

## Abstract

Sterols are lipids that regulate multiple processes in eukaryotic cells, and are essential components of cellular membranes. Sterols are currently assumed to be kingdom specific, with phytosterol synthesis restricted to plants while animals are only able to synthesize cholesterol. Here, we challenge this assumption by demonstrating that the marine annelids *Olavius* and *Inanidrilus* synthesize the phytosterol sitosterol *de novo*. Using multi-omics, high-resolution metabolite imaging, heterologous gene expression and enzyme assays, we show that sitosterol is the most abundant (60%) sterol in these animals and characterize its biosynthetic pathway. We show that phytosterol synthesis partially overlaps with cholesterol synthesis and involves a non-canonical C-24 sterol methyltransferase (C_24_-SMT). C_24_-SMT is an essential enzyme for sitosterol synthesis in plants, but not known from animals with bilateral symmetry (bilaterians). Our comparative phylogenetic analyses of C_24_-SMT homologs revealed that these are widely distributed across annelids and other animal phyla, including sponges and rotifers. Our findings show that phytosterol synthesis and use is not restricted to the plant kingdom, and indicate that the evolution of sterols in animals is more complex than previously assumed.
