## Supplementary table 8 and 9 for "*De novo* phytosterol synthesis in animals"

### Sheet: Supplementary Table 8
Species	gut status	Main sterols	C28-C29 sterols	Reference	90% ID cluster	C24-SMT	C24-SMT details
Alvinella pompejana	gut-bearing	unknown	-	-		yes	FP539855.1
Alitta virens	gut-bearing	unknown	-	-		yes	ORF type:complete len:346 (-),score=244.50,sp|Q9LM02|SMT1_ARATH|46.154|1.55e-108 GINI01069748.1:460-1497(-)
Amynthas gracilis	gut-bearing	unknown	-	-		yes	ORF type:complete len:350 (-),score=278.52,sp|Q9LM02|SMT1_ARATH|48.344|1.57e-106 GIKF01022106.1:195-1244(-)
Aphtodite aculeata	gut-bearing	cholesterol (85.1 %)	<1%	2		unknown	-
Capiteala teleta	gut-bearing	cholesterol (36 to 56%) desmosterol (34.5 to 41.5%)	4.1 to 11.9%	3 and this study		yes	capitella_tr|R7UV52|R7UV52_CAPTE
Cirratulidae sp.	gut-bearing	cholesterol	ND	this study		unknown	-
Eisenia fetida	gut-bearing	cholesterol (75%)	? 8%	4		yes	ORF type:complete len:356 (+),score=301.47,sp|Q6ZIX2|SMT1_ORYSJ|49.835|1.53e-111 GIKG01135343.1:212-1279(+), ORF type:complete len:356 (+),score=336.40,sp|Q6CYB3|ERG6_KLULA|45.930|7.78e-111 GIUK01055748.1:732-1799(+)
Eisenia nordenskioeldi	gut-bearing	cholesterol (84%)	at least 8%			unknown	-
Enchytraeus albidus	gut-bearing	unknown	-	5		yes	ORF type:complete len:377 (-),score=266.65,sp|Q6ZIX2|SMT1_ORYSJ|50.831|1.66e-106 GJSG01022432.1:925-2055(-)
Enchytraeus buchholtzi	gut-bearing	cholesterol (68.5%)	0.175	1		unknown	-
Glossocolex paulistus	gut-bearing	unknown	-	-		yes	ORF type:complete len:348 (+),score=268.25,sp|Q759S7|ERG6_ASHGO|46.307|2.67e-107 GBIL01037864.1:148-1191(+), ORF type:complete len:350 (+),score=295.07,sp|Q6ZIX2|SMT1_ORYSJ|45.821|1.11e-108 GBIL01031093.1:171-1220(+)
Heronidrilus sp.	gut-bearing	cholesterol	ND	this study		unknown	-
Hirudo manillensis	gut-bearing	cholesterol	not reported	6		unknown	-
Hirudo medicinalis	gut-bearing	cholesterol	trace	7		unknown	-
Hirudo verbana	gut-bearing	unknown	-	-		unclear	ORF type:3prime_partial len:348 (+),score=216.53,sp|Q9LM02|SMT1_ARATH|49.346|9.66e-111 GGIQ01029655.1:61-1101(+)
Inanidrilus leukodermatus	gutless	sitosterol		this study		yes	Ileuk_TRINITY_DN9622_c1_g1_i12.p1
Inanidrilus mojicae	gutless	sitosterol		this study		unknown	-
Inanidrilus sp. FANTCC3	gutless	unknown	-	-		yes	TRINITY_DN8118
Inanidrilus sp. NYSP	gutless	unknown	-	-		yes	IspNYSP_TRINITY_DN8686_c2_g1_i28.p1
Inanidrilus sp. ULE	gutless	unknown	-	-		yes	IspULE_TRINITY_DN12599_c2_g3_i1.p1
Lamellibrachia satsuma	gutless	unknown	-	-		yes	consensus: Gene.2::GEHO01174055.1::g.2::m.2, Gene.1::GEHO01253938.1::g.1::m.1
Lumbricus castaneus	gut-bearing	unknown	-	-		yes	ORF type:complete len:349 (+),score=393.51,sp|Q6ZIX2|SMT1_ORYSJ|49.175|5.36e-108 GGRB01015146.1:415-1461(+)
Lumbricus rubellus	gut-bearing	cholesterol (~83%)	at least 9%	5		yes	ORF type:complete len:349 (-),score=328.91,sp|Q6ZIX2|SMT1_ORYSJ|48.845|2.91e-108 GIKI01044350.1:1148-2194(-), ORF type:complete len:349 (-),score=360.23,sp|Q6ZIX2|SMT1_ORYSJ|49.835|1.55e-110 GIFV01044038.1:877-1923(-)
Lumbricus spenser	gut-bearing	cholesterol (80%)	0.2	8		unknown	-
Lumbricus terrestris	gut-bearing	cholesterol (74.6%)	0.205	1, 9, 10		unknown	-
Lumbricus variegatus	gut-bearing	unknown	-	-		yes	ORF type:complete len:345 (-),score=299.45,sp|Q6ZIX2|SMT1_ORYSJ|53.311|5.55e-112 GIWA01114918.1:915-1949(-)
Megasyllis nipponica	gut-bearing	unknown	-	-		yes	ORF type:complete len:340 (+),score=209.29,sp|Q6ZIX2|SMT1_ORYSJ|47.368|2.22e-107 ICSJ01006555.1:102-1121(+)
Nephthys hombergii	gut-bearing	cholesterol (89.7 %)	<1%	2		unknown	-
Nereis diversicolor	gut-bearing	cholesterol (85.1 %)	0.012	2		unknown	-
Olavius algarvensis	gutless	sitosterol	0.6	this study		yes	OalgB85A TRINITY_DN41032_c2_g10_i1 - ORF 1 (frame 1) translation frame 1
Olavius clavatus	gutless	unknown	-	-		yes	g641.t1
Olavius finitimus	gutless	unknown	-	-		yes	Ofin_TRINITY_DN10503_c2_g4_i1.p1
Olavius ilvae	gutless	sitosterol		this study		yes	Oilv_TRINITY_DN18930_c0_g1::TRINITY_DN18930_c0_g1_i13::g.43::m.43
Olavius imperfectus	gutless	unknown	-	-		yes	Oimp_TRINITY_DN8834_c0_g7_i2.p1
Olavius longissimus	gutless	sitosterol		this study		unknown	-
Olavius tantalus	gutless	sitosterol		this study		yes	TRINITY_DN12053
Oligobrachia mashikoi	gut-bearing	cholesterol	not reported	11		unknown	-
Ophryotrocha diadema	gut-bearing	unknown	-	-		yes	ORF type:complete len:129 (+),score=86.74 GENQ01004874.1:948-1334(+)
Paraescarpia echinospica	gutless	cholesterol (46.9%)	0.2135	12		yes	ORF type:5prime_partial len:478 (+),score=326.91,sp|Q6ZIX2|SMT1_ORYSJ|50.155|1.12e-118 GHDM01076229.1:1-1434(+)
Perinereis aibuhitensis	gut-bearing	unknown	-	-		yes	ORF type:complete len:341 (-),score=237.33,sp|Q6FRZ7|ERG6_CANGA|41.284|1.33e-93 GDAF01010172.1:56-1078(-), ORF type:5prime_partial len:283 (+),score=223.30,sp|Q9LM02|SMT1_ARATH|48.754|8.80e-102 GDAF01019697.1:3-851(+)
Platynereis dumerilii	gut-bearing	unknown	-	-		yes	ORF type:complete len:342 (-),score=254.83,sp|Q9LM02|SMT1_ARATH|39.752|4.19e-95 HALR01261703.1:995-2020(-), ORF type:complete len:345 (-),score=262.94,sp|Q9LM02|SMT1_ARATH|44.308|2.17e-105 HAMO01034634.1:592-1626(-)
Pseudopotamilla occelata MOOR	gut-bearing	cholesterol (50.1%)	0.207	13		unknown	-
Pygospio elegans	gut-bearing	unknown	-	-		yes	ORF type:complete len:239 (+),score=152.46,sp|Q6ZIX2|SMT1_ORYSJ|43.277|6.64e-77 GFPL01001539.1:71-787(+)
Rhyacodrilus sp.	gut-bearing	cholesterol	ND	this study		unknown	-
Riftia pachyptila	gutless	cholesterol (32 to 47%) desmosterol (35 to 50%)	14 to 22%	14, 15		yes	ORF type:complete len:346 (+),score=459.36,sp|Q6ZIX2|SMT1_ORYSJ|49.538|1.49e-119 R1738896:316-1353(+)
Spirobranchus lamarcki	gut-bearing	unknown	-	-		yes	ORF type:complete len:339 (-),score=226.86,sp|Q6ZIX2|SMT1_ORYSJ|45.679|3.48e-100 GGGS01270992.1:1068-2084(-)
Spirographis spallanzani	gut-bearing	cholesterol (47.4 %)	0.057	2		unknown	-
Tubifex tubifex	gut-bearing	cholesterol (71.7%)	0.28	1		unknown	-
Contaminations
Enchytraeus crypticus	gut-bearing	unknown	-	-		contamination	ORF type:complete len:348 (-),score=248.53,sp|Q6ZIX2|SMT1_ORYSJ|44.848|1.97e-98 GALF01010111.1:484-1527(-)
References
1	Voogt et al. 1974
2	Voogt et al. 1974
3	Marsch et al. 1990
4	McLaughlin 1970
5	Petersen et al. 2000
6	Hasan et al. 2012
7	Zipser et al 1998
8	Naya and Kotake 1967
9	Cerbulis et al. 1969
10	Albro et al 1993
11	Mita et al.
12	Guan et al. 2021
13	Kobayashi et al.
14	Phleger et al. 2005
15	Reiley 1995

### Sheet: Supplementary Table 9
Species	Phyla	C24-SMT	C24-SMT details
Acanthochitona fascicularis	arthropod		ORF type:complete len:405 (+),score=323.71,sp|Q54I98|SMT1_DICDI|44.073|3.86e-104 GJAX01010990.1:1-1215(+)
Acanthochitona fascicularis	arthropod	unclear	ORF type:complete len:365 (+),score=343.68,sp|Q54I98|SMT1_DICDI|49.415|1.45e-122 GJAX01012606.1:1-1095(+)
Acanthochitona fascicularis	arthropod	unclear	ORF type:complete len:349 (+),score=266.52,sp|Q9LM02|SMT1_ARATH|53.595|1.98e-122 GJAX01015688.1:1-1047(+)
Acanthochitona fascicularis	arthropod	contamination	ORF type:complete len:415 (+),score=324.06,sp|Q6ZIX2|SMT1_ORYSJ|49.547|1.92e-119 GJAX01017298.1:1-1245(+)
Artibeus jamaicensis	chordata	contamination	XP_036991520.1
Biomphalaria pfeifferi	mollucs	unclear	ORF type:complete len:347 (+),score=239.91,sp|Q54I98|SMT1_DICDI|47.463|3.67e-119 GFMW01121298.1:1-1041(+)
Choromytilus chorus	mollucs		ORF type:internal len:313 (-),score=231.57,sp|Q54I98|SMT1_DICDI|46.465|1.09e-100 GJJD01077642.1:3-938(-)
Crassostrea hongkongensis	mollucs	contamination	ORF type:5prime_partial len:247 (+),score=158.84,sp|Q9LM02|SMT1_ARATH|77.593|4.70e-150 GGKN01099148.1:1-741(+)
Crepidula atrasolea	mollucs	contamination	ORF type:complete len:408 (+),score=315.04,sp|Q9LM02|SMT1_ARATH|42.614|4.53e-101 GFWJ01229435.1:81-1304(+)
Elysia cornigera	mollucs		ORF type:3prime_partial len:372 (-),score=278.02,sp|Q9LM02|SMT1_ARATH|52.050|6.64e-116 GBRW01178018.1:3-1115(-)
Haliotis laevigata	mollucs	contamination	ORF type:complete len:405 (+),score=265.26,sp|Q54I98|SMT1_DICDI|44.377|4.30e-104 GFTT01033622.1:21-1235(+)
Haliotis tuberculata	mollucs	contamination	ORF type:complete len:361 (+),score=286.70,sp|Q54I98|SMT1_DICDI|43.917|3.04e-104 GEAU01170044.1:113-1195(+)
Pecten maximus	mollucs	unclear	ORF type:5prime_partial len:349 (+),score=233.04,sp|Q54I98|SMT1_DICDI|48.563|1.26e-124 GHAU01276351.1:3-1049(+)
Elysia cornigera	mollusc	unclear	GBRW01178018.1
Adineta ricciae	rotifers	yes	CAF0720147.1
Adineta ricciae	rotifers	yes	CAF0745749.1
Adineta ricciae	rotifers	yes	CAF1118749.1
Adineta ricciae	rotifers	yes	CAF0800441.1
Adineta steineri	rotifers	yes	CAF0879466.1
Adineta steineri	rotifers	yes	CAF1305912.1
Adineta steineri	rotifers	yes	CAF1477309.1
Adineta vaga	rotifers	yes	UJR38736.1
Adineta vaga	rotifers	yes	UJR08966.1
Adineta vaga	rotifers	yes	UJR21766.1
Adineta vaga	rotifers	yes	UJR27730.1
Brachionus angularis	rotifers	contamination	ORF type:5prime_partial len:409 (+),score=325.43,sp|Q6ZIX2|SMT1_ORYSJ|48.795|4.03e-115 GIWD01006636.1:1-1227(+)
Brachionus rubens	rotifers	contamination	ORF type:5prime_partial len:230 (-),score=181.28,sp|Q9LM02|SMT1_ARATH|55.217|1.74e-92 GJQK01040442.1:44-733(-)
Didymodactylos carnosus	rotifers	yes	CAF0954097.1
Macrotrachela_quadricornifera	rotifers	yes	ORF type:complete len:150 (-),score=78.38,sp|Q54I98|SMT1_DICDI|44.604|3.26e-42 JAJEKA010000759.1:108922-109371(-)
Rotaria magnacalcarata	rotifers	yes	CAF1228863.1
Rotaria socialis	rotifers	yes	CAF3610651.1
Rotaria sordida	rotifers	yes	CAF1125665.1
Rotaria sordida	rotifers	yes	CAF1085230.1
Rotaria sordida	rotifers	yes	CAF0736885.1
Rotaria sordida	rotifers	yes	CAF0741383.1
Rotaria sordida	rotifers	yes	CAF1373412.1
Rotaria sordida	rotifers	yes	CAF0738991.1
Rotaria sordida	rotifers	yes	CAF1069307.1
Rotaria sp. Silwood1	rotifers	yes	CAF4985574.1
Rotaria sp. Silwood1	rotifers	yes	CAF4849145.1
Rotaria sp. Silwood1	rotifers	yes	CAF3775657.1
Rotaria sp. Silwood1	rotifers	yes	CAF0831015.1
Rotaria sp. Silwood1	rotifers	yes	CAF3857008.1
Rotaria sp. Silwood1	rotifers	yes	CAF3727255.1
Rotaria sp. Silwood2	rotifers	yes	CAF2421095.1
Rotaria sp. Silwood2	rotifers	yes	CAF2875610.1
Rotaria sp. Silwood2	rotifers	yes	CAF2909852.1
Rotaria sp. Silwood2	rotifers	yes	CAF4187165.1
Rotaria sp. Silwood2	rotifers	yes	CAF3020934.1
Rotaria_tardigrada	rotifers	yes	ORF type:complete len:330 (+),score=184.73,sp|Q9LM02|SMT1_ARATH|49.338|1.38e-111 GDRK01047653.1:66-1055(+)
Rotaria_tardigrada	rotifers	yes	ORF type:complete len:330 (+),score=184.73,sp|Q9LM02|SMT1_ARATH|49.338|1.38e-111 GDRK01047654.1:66-1055(+)
Rotaria_tardigrada	rotifers	yes	ORF type:complete len:330 (+),score=205.76,sp|Q9LM02|SMT1_ARATH|49.338|9.62e-112 GDRK01047655.1:43-1032(+)
Orbicella faveolata	sponge	yes	XP_020604180.1
